# Insights on the taxonomy and ecogenomics of the *Synechococcus* collective

**DOI:** 10.1101/2020.03.20.999532

**Authors:** Vinícius W. Salazar, Cristiane C. Thompson, Diogo A. Tschoeke, Jean Swings, Marta Mattoso, Fabiano L. Thompson

## Abstract

The genus *Synechococcus* (also named *Synechococcus* collective, SC) is a major contributor to global primary productivity. It is found in a wide range of aquatic ecosystems. *Synechococcus* is metabolically diverse, with some lineages thriving in polar and nutrient-rich locations, and other in tropical riverine waters. Although many studies have discussed the ecology and evolution of *Synechococcus*, there is a paucity of knowledge on the taxonomic structure of SC. Only a few studies have addressed the taxonomy of SC, and this issue still remains largely ignored. Our aim was to establish a new classification system for SC. Our analyses included comparing GC% content, genome size, pairwise Average Amino acid Identity (AAI) values, phylogenomics and gene cluster profiles of 170 publicly available SC genomes. All analyses were consistent with the discrimination of 11 genera, from which 2 are newly proposed (*Lacustricoccus* and *Synechospongium*). The new classification is also consistent with the habitat distribution (seawater, freshwater and thermal environments) and reflects the ecological and evolutionary relationships of SC. We provide a practical and consistent classification scheme for the entire *Synechococcus* collective.
