## Supplementary material for "Insights on the taxonomy and ecogenomics of the *Synechococcus* collective": Table S1

organism_name	New_Genus	New_Species	Strain	assembly_accession	bioproject	biosample	Completeness	Contamination	submitter	seq_rel_date	Size	GC
Thermosynechococcus elongatus NIES-2134	Thermosynechococcus	elongatus	NIES-2134	GCA_003990665.2	PRJDB5665	SAMD00081177	99.73	0.0	Toyohashi University of Technology	2017/10/25	2.571271	53.919520735076155
Synechococcus lividus PCC 6715	Thermosynechococcus	sp.	PCC 6715	GCA_002754935.1	PRJNA352894	SAMN06008796	98.96	0.0	Peking University Shenzhen Graduate School	2017/11/06	2.659739	53.51479976042762
Thermosynechococcus elongatus BP-1	Thermosynechococcus	elongatus	BP-1	GCA_000011345.1	PRJNA308	SAMD00061106	99.73	0.0	Kazusa	2004/05/11	2.593857	53.91792993985405
Thermosynechococcus vulcanus PKUAC-SCTE542	Thermosynechococcus	vulcanus	PKUAC-SCTE542	GCA_003555505.1	PRJNA489155	SAMN09949183	94.34	0.27	Peking University Shenzhen Graduate School	2018/09/13	2.6487279999999997	53.25118320944997
Thermosynechococcus sp. NK55a	Thermosynechococcus	sp.	NK55a	GCA_000505665.1	PRJNA218025	SAMN02641554	99.73	0.0	PNNL	2013/12/11	2.520064	53.80724457791548
Thermosynechococcus sp. CL-1	Thermosynechococcus	sp.	CL-1	GCA_008386235.1	PRJNA544238	SAMN11823200	100.0	0.0	Academia Sinica	2019/09/16	2.647823	53.477819325536494
Candidatus Synechococcus spongiarum SH4	Synechospongium	sp.	SH4	GCA_000586015.1	PRJNA238381	SAMN02643444	83.83	1.22	The Hong Kong University of Science and Technology	2014/03/07	1.658709	63.05156600705729
Candidatus Synechococcus spongiarum 142	Synechospongium	sp.	142	GCA_001007625.1	PRJNA273429	SAMN03291887	87.36	0.0	Haifa University- The Leon H. Charney School of Marine Sciences	2015/05/14	2.271413	57.88718300018535
Candidatus Synechococcus spongiarum 15L	Synechospongium	spongiarum	15L	GCA_001007635.1	PRJNA274222	SAMN03323802	89.95	1.22	University of Wuerzburg	2015/05/14	2.209101	58.70872359389634
Candidatus Synechococcus spongiarum SP3	Synechospongium	sp.	SP3	GCA_001007665.1	PRJNA255756	SAMN03003633	96.06	0.36	Haifa University- The Leon H. Charney School of Marine Sciences	2015/05/14	2.1299639999999997	60.93135846427451
Candidatus Synechococcus spongiarum LMB bulk15N	Synechospongium	spongiarum	LMB bulk15N	GCA_002018015.1	PRJNA239118	SAMN02745640	73.91	0.0	DOE Joint Genome Institute	2017/03/03	1.4727430000000001	59.802898401146706
Candidatus Synechococcus spongiarum LMB bulk15M	Synechospongium	spongiarum	LMB bulk15M	GCA_002018045.1	PRJNA239126	SAMN02745638	79.21	0.27	DOE Joint Genome Institute	2017/03/03	1.500513	60.006277852974286
Candidatus Synechococcus spongiarum	Synechospongium	sp.	1	GCA_900047545.1	PRJEB12597	SAMEA3861759	74.82	0.41	GeneWiz	2016/10/18	1.409475	61.85991237872257
Synechococcus sp. UBA8638	Synechospongium	sp.	UBA8638	GCA_003523965.1	PRJNA417962	SAMN08019075	69.15	0.54	University of Queensland	2018/09/07	1.4451969999999998	61.76292920619127
Synechococcus sp. SB0662_bin_14	Synechospongium	sp.	SB0662_bin_14	GCA_009840445.1	PRJNA555144	SAMN12598247	97.01	0.82	University of Queensland	2020/01/09	2.164299	62.06873449555722
Synechococcus sp. SB0662_bin_45	Synechospongium	sp.	SB0662_bin_45	GCA_009839805.1	PRJNA555144	SAMN12598281	71.83	0.27	University of Queensland	2020/01/09	1.548369	61.789534665186395
Synechococcus sp. SB0663_bin_10	Synechospongium	sp.	SB0663_bin_10	GCA_009839305.1	PRJNA555144	SAMN12598307	75.07	1.09	University of Queensland	2020/01/09	1.608725	62.083389019254376
Synechococcus sp. SB0664_bin_36	Synechospongium	sp.	SB0664_bin_36	GCA_009838425.1	PRJNA555144	SAMN12598349	65.63	0.27	University of Queensland	2020/01/09	1.314215	62.63815281365682
Synechococcus sp. SB0665_bin_28	Synechospongium	sp.	SB0665_bin_28	GCA_009837735.1	PRJNA555144	SAMN12598384	80.8	2.19	University of Queensland	2020/01/09	1.746472	61.980438277853864
Synechococcus sp. SB0666_bin_14	Synechospongium	sp.	SB0666_bin_14	GCA_009837265.1	PRJNA555144	SAMN12598407	91.85	1.09	University of Queensland	2020/01/09	2.033085	62.02888713457627
Synechococcus sp. SB0667_bin_8	Synechospongium	sp.	SB0667_bin_8	GCA_009836155.1	PRJNA555144	SAMN12598464	90.85	0.41	University of Queensland	2020/01/09	1.820281	62.40904563636054
Synechococcus sp. SB0668_bin_13	Synechospongium	sp.	SB0668_bin_13	GCA_009836025.1	PRJNA555144	SAMN12598470	94.93	0.0	University of Queensland	2020/01/09	2.161298	61.85560713978361
Synechococcus sp. SB0668_bin_15	Synechospongium	sp.	SB0668_bin_15	GCA_009835965.1	PRJNA555144	SAMN12598472	94.97	1.22	University of Queensland	2020/01/09	2.049233	62.14266508493665
Synechococcus sp. SB0669_bin_7	Synechospongium	sp.	SB0669_bin_7	GCA_009846095.1	PRJNA555144	SAMN12598522	89.66	0.05	University of Queensland	2020/01/09	2.049761	61.70768201756205
Synechococcus sp. SB0669_bin_8	Synechospongium	sp.	SB0669_bin_8	GCA_009846115.1	PRJNA555144	SAMN12598523	87.64	1.63	University of Queensland	2020/01/09	1.8710529999999999	62.20604119712269
Synechococcus sp. SB0670_bin_20	Synechospongium	sp.	SB0670_bin_20	GCA_009845825.1	PRJNA555144	SAMN12598537	87.09	0.41	University of Queensland	2020/01/09	1.930695	62.02693848588202
Synechococcus sp. SB0672_bin_10	Synechospongium	sp.	SB0672_bin_10	GCA_009845105.1	PRJNA555144	SAMN12598571	78.27	1.46	University of Queensland	2020/01/09	1.719077	61.8759369126572
Synechococcus sp. SB0672_bin_6	Synechospongium	sp.	SB0672_bin_6	GCA_009844725.1	PRJNA555144	SAMN12598591	82.93	1.36	University of Queensland	2020/01/09	1.8100189999999998	62.21034143840479
Synechococcus sp. SB0673_bin_10	Synechospongium	sp.	SB0673_bin_10	GCA_009844645.1	PRJNA555144	SAMN12598596	88.81	0.14	University of Queensland	2020/01/09	1.857244	62.14094647768413
Synechococcus sp. SB0675_bin_6	Synechospongium	sp.	SB0675_bin_6	GCA_009843485.1	PRJNA555144	SAMN12598654	95.38	1.09	University of Queensland	2020/01/09	2.111169	61.97689526513511
Synechococcus sp. SB0675_bin_7	Synechospongium	sp.	SB0675_bin_7	GCA_009843455.1	PRJNA555144	SAMN12598655	93.16	0.82	University of Queensland	2020/01/09	2.2368330000000003	61.645773287500674
Synechococcus sp. SB0676_bin_10	Synechospongium	sp.	SB0676_bin_10	GCA_009843385.1	PRJNA555144	SAMN12598659	83.56	0.54	University of Queensland	2020/01/09	1.864972	61.81095480253859
Synechococcus sp. SB0677_bin_5	Synechospongium	sp.	SB0677_bin_5	GCA_009842265.1	PRJNA555144	SAMN12598715	93.75	0.14	University of Queensland	2020/01/09	2.20438	61.60276358885491
Synechococcus sp. SB0678_bin_12	Synechospongium	sp.	SB0678_bin_12	GCA_009842105.1	PRJNA555144	SAMN12598723	85.27	1.49	University of Queensland	2020/01/09	2.008295	61.43614359444205
Synechococcus elongatus PCC 6301	Synechococcus	elongatus	PCC 6301	GCA_000010065.1	PRJNA13282	SAMD00061073	99.73	0.0	Nagoya University, Japan	2004/12/16	2.696255	55.484329189931955
Synechococcus elongatus PCC 7942 = FACHB-805	Synechococcus	elongatus	PCC 7942	GCA_000012525.1	PRJNA10645	SAMN02598254	100.0	0.0	DOE Joint Genome Institute	2005/11/08	2.742269	55.426364080256164
Synechococcus elongatus PCC 11801	Synechococcus	sp.	PCC 11801	GCA_003846445.1	PRJNA476044	SAMN09425400	100.0	0.0	Indian Institute of Technology Bombay	2018/11/28	2.6910220000000002	54.89992278026713
Synechococcus elongatus UTEX 3055	Synechococcus	elongatus	UTEX 3055	GCA_003957805.1	PRJNA496333	SAMN09724271	100.0	0.0	University of California, San Diego	2018/12/21	2.881223	55.1230501769561
Synechococcus sp. UTEX 2973	Synechococcus	elongatus	UTEX 2973	GCA_000817325.1	PRJNA209528	SAMN03278348	99.73	0.0	Washington University in St Louis	2015/01/09	2.744626	55.43564041148047
Synechococcus sp. PCC 6312	Stenotopis	californii	PCC 6312	GCA_000316685.1	PRJNA158717	SAMN02261337	99.64	0.0	JGI	2012/12/04	3.720499	48.50470326695425
Synechococcus sp. WH 5701	Regnicoccus	antarcticus	WH 5701	GCA_000153045.1	PRJNA13554	SAMN02436085	99.18	7.84	The Gordon and Betty Moore Foundation Marine Microbiology Initiative	2006/05/04	3.280236	60.67572577095063
Synechococcus sp. BO 8801	Regnicoccus	sp.	BO 8801	GCA_002252675.1	PRJNA396543	SAMN07427895	98.91	0.27	University of Bristol	2017/08/15	3.271183	69.14892869032397
Synechococcus sp. MW101C3	Regnicoccus	sp.	MW101C3	GCA_002252635.1	PRJNA396543	SAMN07427897	100.0	0.41	University of Bristol	2017/08/15	3.029138	66.13422696489893
Synechococcus sp. GFB01	Regnicoccus	sp.	GFB01	GCA_001039265.1	PRJNA286005	SAMN03736791	84.81	4.15	Federal University of Para	2015/06/24	2.339812	67.77168422078354
Synechococcus sp. SynAce01	Regnicoccus	sp.	SynAce01	GCA_001885215.1	PRJNA352894	SAMN06006676	99.73	0.0	Peking University Shenzhen Graduate School	2016/11/22	2.750634	63.915700889322245
Synechococcus sp. 1G10	Regnicoccus	sp.	1G10	GCA_002252625.1	PRJNA396543	SAMN07427896	99.46	0.27	University of Bristol	2017/08/15	3.3402199999999995	64.55595739202808
Synechococcus sp. 8F6	Regnicoccus	sp.	8F6	GCA_002252665.1	PRJNA396543	SAMN07427898	99.46	0.54	University of Bristol	2017/08/15	2.510697	65.80917569901904
Synechococcus sp. Baikal-G1	Regnicoccus	sp.	Baikal-G1	GCA_002737305.1	PRJNA396997	SAMN07460796	87.09	5.98	Evolutionary Genomics Group	2017/10/30	1.786691	66.29909704587979
Synechococcus sp. Ace-Pa	Regnicoccus	sp.	Ace-Pa	GCA_007828135.1	PRJNA536950	SAMN11528565	99.73	0.27	DOE Joint Genome Institute	2019/08/02	2.76289	63.92368136263116
Synechococcus sp. WH 7803	Pseudosynechococcus	pacificus	WH 7803	GCA_000063505.1	PRJNA13642	SAMEA3138264	99.18	0.0	Genoscope	2007/05/19	2.36698	60.2360391722786
Synechococcus sp. WH 8020	Pseudosynechococcus	sp.	WH 8020	GCA_001040845.1	PRJNA278997	SAMN03436066	99.73	0.27	University of Rhode Island	2015/06/26	2.661166	53.120060905633096
Synechococcus sp. WH 7805	Pseudosynechococcus	subtropicalis	WH 7805	GCA_000153285.1	PRJNA13553	SAMN02436160	99.73	0.0	The Gordon and Betty Moore Foundation Marine Microbiology Initiative	2006/05/04	2.627046	57.486088937917344
Synechococcus sp. WH 8101	Pseudosynechococcus	sp.	WH 8101	GCA_004209775.1	PRJNA518918	SAMN10863495	100.0	0.82	University of Delaware	2019/02/19	2.630292	63.335363526178845
Synechococcus sp. CC9311	Pseudosynechococcus	benguelii	CC9311	GCA_000014585.1	PRJNA12530	SAMN02604031	99.73	0.0	TIGR	2006/09/01	2.606748	52.4473405177639
Synechococcus sp. WH 8016	Pseudosynechococcus	sudipacificus	WH 8016	GCA_000230675.2	PRJNA61805	SAMN02261394	99.18	0.0	JGI	2011/10/14	2.694843	54.09446858314195
Synechococcus sp. RS9916	Pseudosynechococcus	gyrus	RS9916	GCA_000153825.1	PRJNA13557	SAMN02436107	99.73	0.0	The Gordon and Betty Moore Foundation Marine Microbiology Initiative	2006/10/23	2.664873	59.79808418637587
Synechococcus sp. RS9917	Pseudosynechococcus	equatorialis	RS9917	GCA_000153065.1	PRJNA13555	SAMN02436139	99.46	0.0	The Gordon and Betty Moore Foundation Marine Microbiology Initiative	2006/05/04	2.584918	64.32517395135939
Synechococcus sp. UW105	Pseudosynechococcus	sp.	UW105	GCA_900473935.1	PRJEB26976	SAMEA4707922	99.46	0.0	UNIVERSITY OF SOUTHERN CALIFORNIA	2018/07/31	2.659417	57.50106132283879
Synechococcus sp. UW140	Pseudosynechococcus	sp.	UW140	GCA_900474295.1	PRJEB26976	SAMEA4707923	99.73	0.0	UNIVERSITY OF SOUTHERN CALIFORNIA	2018/07/31	2.704142	57.79910966214052
Synechococcus sp. MIT S9504	Pseudosynechococcus	sp.	MIT S9504	GCA_001632105.1	PRJNA311927	SAMN04490774	99.73	1.09	MIT	2016/04/25	3.087293	55.43354647582851
Synechococcus sp. MIT S9508	Pseudosynechococcus	sp.	MIT S9508	GCA_001632165.1	PRJNA311928	SAMN04490775	100.0	0.27	MIT	2016/04/25	2.502434	56.049310391402926
Synechococcus sp. MIT S9509	Pseudosynechococcus	sp.	MIT S9509	GCA_001631935.1	PRJNA311929	SAMN04490776	99.18	0.82	MIT	2016/04/25	3.087928	55.42418735151856
Synechococcus sp. TMED187	Pseudosynechococcus	sp.	TMED187	GCA_002171995.1	PRJNA385857	SAMN06972041	60.31	0.87	Tara Oceans Consortium	2017/06/05	1.839991	59.576921843639454
Synechococcus sp. TMED90	Pseudosynechococcus	sp.	TMED90	GCA_002172935.1	PRJNA385857	SAMN06971944	78.26	2.45	Tara Oceans Consortium	2017/06/05	1.781048	59.438094874478395
Synechococcus sp. CPC100	Pseudosynechococcus	sp.	CPC100	GCA_002685515.1	PRJNA391943	SAMN07620136	56.57	1.9	Tara Oceans Consortium	2017/10/24	1.142703	56.81948852851528
Synechococcus sp. EAC657	Pseudosynechococcus	sp.	EAC657	GCA_002693285.1	PRJNA391943	SAMN07620138	84.87	5.84	Tara Oceans Consortium	2017/10/24	2.189188	57.98305125005253
Synechococcus sp. NAT40	Pseudosynechococcus	sp.	NAT40	GCA_002698505.1	PRJNA391943	SAMN07620141	91.98	3.94	Tara Oceans Consortium	2017/10/24	2.213321	58.66523653821565
Synechococcus sp. NP17	Pseudosynechococcus	sp.	NP17	GCA_002729835.1	PRJNA391943	SAMN07620142	90.52	1.49	Tara Oceans Consortium	2017/10/26	2.2321020000000003	50.27691386863145
Synechococcus sp. BS55D	Pseudosynechococcus	sp.	BS55D	GCA_004332415.1	PRJNA419515	SAMN08057241	99.18	0.27	National Research Council (CNR)	2019/03/07	2.235215	61.613312365924536
Synechococcus sp. BS56D	Pseudosynechococcus	sp.	BS56D	GCA_004332405.1	PRJNA419515	SAMN08057242	99.46	0.54	National Research Council (CNR)	2019/03/07	2.303823	61.22766375715496
Synechococcus sp. AG-673-D02	Pseudosynechococcus	sp.	AG-673-D02	GCA_003209005.1	PRJNA445865	SAMN08886605	86.21	0.0	Massachusetts Institute of Technology	2018/06/12	2.2017990000000003	55.84551541716569
Synechococcus sp. AG-670-F22	Pseudosynechococcus	sp.	AG-670-F22	GCA_003209155.1	PRJNA445865	SAMN08886585	73.1	0.27	Massachusetts Institute of Technology	2018/06/12	1.971543	56.35651872670289
Synechococcus sp. AG-673-A03	Pseudosynechococcus	sp.	AG-673-A03	GCA_003211275.1	PRJNA445865	SAMN08886601	69.77	0.0	Massachusetts Institute of Technology	2018/06/12	1.867264	56.05099225390732
Synechococcus sp. AG-673-F03	Pseudosynechococcus	sp.	AG-673-F03	GCA_003211205.1	PRJNA445865	SAMN08886606	77.9	0.0	Massachusetts Institute of Technology	2018/06/12	2.00449	55.94495357921466
Synechococcus sp. AG-676-C06	Pseudosynechococcus	sp.	AG-676-C06	GCA_003210995.1	PRJNA445865	SAMN08886618	66.44	0.95	Massachusetts Institute of Technology	2018/06/12	2.0447610000000003	55.86261670679361
Synechococcus sp. AG-676-E23	Pseudosynechococcus	sp.	AG-676-E23	GCA_003210935.1	PRJNA445865	SAMN08886620	67.53	0.0	Massachusetts Institute of Technology	2018/06/12	1.604488	56.39911298806847
Synechococcus sp. AG-683-A03	Pseudosynechococcus	sp.	AG-683-A03	GCA_003210555.1	PRJNA445865	SAMN08886648	52.04	0.27	Massachusetts Institute of Technology	2018/06/12	1.541395	52.69661572796072
Synechococcus sp. AG-686-A03	Pseudosynechococcus	sp.	AG-686-A03	GCA_003208775.1	PRJNA445865	SAMN08886659	58.84	0.0	Massachusetts Institute of Technology	2018/06/12	1.55836	52.91299828024333
Synechococcus sp. AG-676-A21	Pseudosynechococcus	sp.	AG-676-A21	GCA_003211015.1	PRJNA445865	SAMN08886617	78.46	0.0	Massachusetts Institute of Technology	2018/06/12	1.887431	56.40375727642494
Synechococcus sp. AG-679-A02	Pseudosynechococcus	sp.	AG-679-A02	GCA_003210815.1	PRJNA445865	SAMN08886630	62.76	0.27	Massachusetts Institute of Technology	2018/06/12	1.747571	55.41422923589371
Synechococcus sp. AG-679-A04	Pseudosynechococcus	sp.	AG-679-A04	GCA_003210775.1	PRJNA445865	SAMN08886631	71.2	0.54	Massachusetts Institute of Technology	2018/06/12	2.278993	54.61706113182445
Synechococcus sp. AG-679-C18	Pseudosynechococcus	sp.	AG-679-C18	GCA_003210755.1	PRJNA445865	SAMN08886634	87.57	0.82	Massachusetts Institute of Technology	2018/06/12	2.626211	49.33940951431549
Synechococcus sp. AG-679-E23	Pseudosynechococcus	sp.	AG-679-E23	GCA_003210705.1	PRJNA445865	SAMN08886636	72.55	0.27	Massachusetts Institute of Technology	2018/06/12	1.9930599999999998	56.145725668068195
Synechococcus sp. AG-683-G11	Pseudosynechococcus	sp.	AG-683-G11	GCA_003210475.1	PRJNA445865	SAMN08886654	53.99	0.0	Massachusetts Institute of Technology	2018/06/12	1.287575	55.61260509096557
Synechococcus sp. AG-686-F08	Pseudosynechococcus	sp.	AG-686-F08	GCA_003210315.1	PRJNA445865	SAMN08886665	60.01	0.0	Massachusetts Institute of Technology	2018/06/12	1.57877	52.20735129246186
Synechococcus sp. MED-G68	Pseudosynechococcus	sp.	MED-G68	GCA_003331785.1	PRJNA352798	SAMN08905478	90.76	0.68	Universidad Miguel Hernandez	2018/07/20	1.898481	54.554351610577086
Synechococcus sp. MED-G135	Pseudosynechococcus	sp.	MED-G135	GCA_004213055.1	PRJNA352798	SAMN10841306	90.9	0.68	Universidad Miguel Hernandez	2019/02/19	1.9845419999999998	59.196580369677235
Synechococcus sp. UW179A	Pseudosynechococcus	sp.	UW179A	GCA_900473965.1	PRJEB26976	SAMEA4707921	100.0	0.41	UNIVERSITY OF SOUTHERN CALIFORNIA	2018/08/01	3.057835	54.50016106166618
Synechococcus sp. GEYO	Pseudosynechococcus	sp.	GEYO	GCA_900473955.1	PRJEB26976	SAMEA4707920	99.46	0.0	UNIVERSITY OF SOUTHERN CALIFORNIA	2018/07/31	2.3436049999999997	56.5058958314221
Synechococcus sp. UW179B	Pseudosynechococcus	sudipacificus	UW179B	GCA_900474245.1	PRJEB26976	SAMEA4707919	99.18	0.72	UNIVERSITY OF SOUTHERN CALIFORNIA	2018/07/31	2.5318	54.39390947152224
Synechococcus sp. WH 8103	Parasynechococcus	marenigrum	WH 8103	GCA_001182765.1	PRJEB8389	SAMEA3233744	99.73	0.27	STATION BIOLOGIQUE DE ROSCOFF (CNRS - UPMC) - UMR7144 - MAPP TEAM	2015/07/10	2.429688	59.47368551023835
Synechococcus sp. WH 8102	Parasynechococcus	marenigrum	WH 8102	GCA_000195975.1	PRJNA230	SAMEA3138327	99.46	0.0	DOE Joint Genome Institute	2003/08/18	2.434428	59.412601235279894
Synechococcus sp. CC9605	Parasynechococcus	africanus	CC9605	GCA_000012625.1	PRJNA13643	SAMN02598311	99.73	0.0	DOE Joint Genome Institute	2005/10/27	2.510659	59.2176396714966
Synechococcus sp. CC9616	Parasynechococcus	sp.	CC9616	GCA_000515235.1	PRJNA89559	SAMN02597268	99.46	0.27	JGI	2014/01/07	2.6459099999999998	56.51930715708395
Synechococcus sp. WH 8109	Parasynechococcus	marearabicus	WH 8109	GCA_000161795.2	PRJNA37911	SAMN02436260	99.46	0.0	Gordon and Betty Moore Foundation Marine Microbiology Initiative	2014/01/09	2.1115150000000003	60.086099317314826
Synechococcus sp. BL107	Parasynechococcus	nordiatlanticus	BL107	GCA_000153805.1	PRJNA13559	SAMN02436154	99.46	0.0	The Gordon and Betty Moore Foundation Marine Microbiology Initiative	2006/10/23	2.285034	54.20497025427192
Synechococcus sp. CC9902	Parasynechococcus	chilensis	CC9902	GCA_000012505.1	PRJNA13655	SAMN02598312	99.46	0.0	DOE Joint Genome Institute	2005/10/26	2.234828	54.16448156189201
Synechococcus sp. UW86	Parasynechococcus	sp.	UW86	GCA_900474085.1	PRJEB26976	SAMEA4707914	99.73	0.0	UNIVERSITY OF SOUTHERN CALIFORNIA	2018/07/31	2.091288	61.277547616588436
Synechococcus sp. UW69	Parasynechococcus	sp.	UW69	GCA_900474185.1	PRJEB26976	SAMEA4707918	100.0	0.0	UNIVERSITY OF SOUTHERN CALIFORNIA	2018/07/31	2.372121	58.68575001022292
Synechococcus sp. UW106	Parasynechococcus	sp.	UW106	GCA_900474015.1	PRJEB26976	SAMEA4707917	99.73	0.27	UNIVERSITY OF SOUTHERN CALIFORNIA	2018/07/31	2.479535	57.95885115555941
Synechococcus sp. KORDI-49	Parasynechococcus	sp.	KORDI-49	GCA_000737575.1	PRJNA207983	SAMN02202184	99.37	0.0	Korea Institute of Ocean Science and Technology	2014/08/04	2.585813	61.36777872181786
Synechococcus sp. KORDI-52	Parasynechococcus	sp.	KORDI-52	GCA_000737595.1	PRJNA207984	SAMN02202185	100.0	0.0	Korea Institute of Ocean Science and Technology	2014/08/04	2.572069	59.08527337330375
Synechococcus sp. KORDI-100	Parasynechococcus	sp.	KORDI-100	GCA_000737535.1	PRJNA207982	SAMN02202183	99.46	0.0	Korea Institute of Ocean Science and Technology	2014/08/04	2.7889999999999997	57.49809967730369
Synechococcus sp. REDSEA-S01_B1	Parasynechococcus	sp.	REDSEA-S01_B1	GCA_001628295.1	PRJNA289734	SAMN04534664	95.2	0.82	King Abdullah University of Science and Technology	2016/04/22	1.799133	62.76050742218613
Synechococcus sp. REDSEA-S02_B4	Parasynechococcus	sp.	REDSEA-S02_B4	GCA_001628325.1	PRJNA289734	SAMN04534665	94.84	0.27	King Abdullah University of Science and Technology	2016/04/22	1.776303	62.757198518496004
Synechococcus sp. YX04-3	Parasynechococcus	marenigrum	YX04-3	GCA_003712085.1	PRJNA497203	SAMN10255226	99.46	0.0	Synechococcus sp. YX04-3	2018/11/05	2.45968	59.30519417159956
Synechococcus sp. TMED20	Parasynechococcus	sp.	TMED20	GCA_002167425.2	PRJNA385857	SAMN06971874	84.19	3.53	University of Southern California	2018/11/25	2.6038419999999998	56.23294347352873
Synechococcus sp. TMED205	Parasynechococcus	sp.	TMED205	GCA_002170705.1	PRJNA385857	SAMN06972059	58.32	5.75	Tara Oceans Consortium	2017/06/05	1.2803930000000001	63.084381123608146
Synechococcus sp. ARS1019	Parasynechococcus	sp.	ARS 1019	GCA_002690325.1	PRJNA391943	SAMN07620135	88.66	5.9	Tara Oceans Consortium	2017/10/24	2.26021	55.781409692019764
Synechococcus sp. CPC35	Parasynechococcus	sp.	CPC35	GCA_002684175.1	PRJNA391943	SAMN07620137	62.67	1.68	Tara Oceans Consortium	2017/10/24	1.625852	55.08963915534747
Synechococcus sp. MED650	Parasynechococcus	sp.	MED650	GCA_002691345.1	PRJNA391943	SAMN07620139	80.15	4.57	Tara Oceans Consortium	2017/10/24	1.8038040000000002	58.84597217879548
Synechococcus sp. MED850	Parasynechococcus	sp.	MED850	GCA_002700765.1	PRJNA391943	SAMN07620140	76.9	3.71	Tara Oceans Consortium	2017/10/24	1.935913	57.57686424958146
Synechococcus sp. RS344	Parasynechococcus	sp.	RS344	GCA_002724845.1	PRJNA391943	SAMN07620143	76.4	0.68	Tara Oceans Consortium	2017/10/26	1.3432879999999998	62.20534985796047
Synechococcus sp. SAT82	Parasynechococcus	sp.	SAT82	GCA_002706715.1	PRJNA391943	SAMN07620144	54.17	1.04	Tara Oceans Consortium	2017/10/25	1.036905	58.608840732757585
Synechococcus sp. UBA9887	Parasynechococcus	sp.	UBA9887	GCA_003539795.1	PRJNA417962	SAMN08019974	77.94	1.27	University of Queensland	2018/09/10	1.906611	60.086771764140664
Synechococcus sp. UBA8071	Parasynechococcus	sp.	UBA8071	GCA_003526105.1	PRJNA417962	SAMN08020301	60.42	0.68	University of Queensland	2018/09/10	1.2613020000000001	59.07356049542457
Synechococcus sp. AG-670-A05	Parasynechococcus	sp.	AG-670-A05	GCA_003211535.1	PRJNA445865	SAMN08886580	81.39	0.0	Massachusetts Institute of Technology	2018/06/12	2.0050169999999996	57.39243108661921
Synechococcus sp. AG-670-B23	Parasynechococcus	sp.	AG-670-B23	GCA_003209165.1	PRJNA445865	SAMN08886582	86.46	0.41	Massachusetts Institute of Technology	2018/06/12	2.266122	56.913837825147986
Synechococcus sp. AG-670-D07	Parasynechococcus	sp.	AG-670-D07	GCA_003209135.1	PRJNA445865	SAMN08886583	51.98	0.95	Massachusetts Institute of Technology	2018/06/12	1.51431	56.04849733542009
Synechococcus sp. AG-670-F04	Parasynechococcus	sp.	AG-670-F04	GCA_003211515.1	PRJNA445865	SAMN08886584	68.07	0.14	Massachusetts Institute of Technology	2018/06/12	2.247766	52.720745842761204
Synechococcus sp. AG-673-A10	Parasynechococcus	sp.	AG-673-A10	GCA_003211255.1	PRJNA445865	SAMN08886602	58.11	0.27	Massachusetts Institute of Technology	2018/06/12	1.6052959999999998	55.445413182366366
Synechococcus sp. AG-673-B08	Parasynechococcus	sp.	AG-673-B08	GCA_003209035.1	PRJNA445865	SAMN08886604	52.05	0.27	Massachusetts Institute of Technology	2018/06/12	1.566036	55.379122829871086
Synechococcus sp. AG-676-F02	Parasynechococcus	sp.	AG-676-F02	GCA_003208975.1	PRJNA445865	SAMN08886621	54.7	0.27	Massachusetts Institute of Technology	2018/06/12	1.527331	55.4188974099262
Synechococcus sp. AG-679-D13	Parasynechococcus	sp.	AG-679-D13	GCA_003210735.1	PRJNA445865	SAMN08886635	72.55	0.0	Massachusetts Institute of Technology	2018/06/12	2.062147	56.0574973559111
Synechococcus sp. AG-683-C23	Parasynechococcus	sp.	AG-683-C23	GCA_003208835.1	PRJNA445865	SAMN08886652	74.77	0.0	Massachusetts Institute of Technology	2018/06/12	1.9143259999999998	52.932781563850675
Synechococcus sp. AG-686-B21	Parasynechococcus	sp.	AG-686-B21	GCA_003210375.1	PRJNA445865	SAMN08886661	75.48	0.27	Massachusetts Institute of Technology	2018/06/12	1.849691	52.73740316625858
Synechococcus sp. AG-673-B04	Parasynechococcus	sp.	AG-673-B04	GCA_003211235.1	PRJNA445865	SAMN08886603	54.3	0.0	Massachusetts Institute of Technology	2018/06/12	1.402151	55.64557597576866
Synechococcus sp. AG-679-B05	Parasynechococcus	sp.	AG-679-B05	GCA_003210795.1	PRJNA445865	SAMN08886632	81.1	0.54	Massachusetts Institute of Technology	2018/06/12	1.8756009999999999	56.232269016704514
Synechococcus sp. AG-683-B21	Parasynechococcus	chilensis	AG-683-B21	GCA_003210515.1	PRJNA445865	SAMN08886651	61.67	0.0	Massachusetts Institute of Technology	2018/06/12	1.4343709999999998	53.27268886501471
Synechococcus sp. MED-G70	Parasynechococcus	sp.	MED-G70	GCA_003331245.1	PRJNA352798	SAMN08905480	84.36	0.0	Universidad Miguel Hernandez	2018/07/20	1.79938	63.083117518256294
Synechococcus sp. MED-G69	Parasynechococcus	chilensis	MED-G69	GCA_003331765.1	PRJNA352798	SAMN08905479	85.87	0.0	Universidad Miguel Hernandez	2018/07/20	1.782627	55.18995280560656
Synechococcus sp. MED-G133	Parasynechococcus	sp.	MED-G133	GCA_004212765.1	PRJNA352798	SAMN10841304	51.38	0.0	Universidad Miguel Hernandez	2019/02/19	0.9915950000000001	61.8672946112072
Synechococcus sp. N19	Parasynechococcus	sp.	N19	GCA_900474045.1	PRJEB26976	SAMEA4707916	99.73	0.0	UNIVERSITY OF SOUTHERN CALIFORNIA	2018/07/31	2.163106	60.62758829202083
Synechococcus sp. N26	Parasynechococcus	sp.	N26	GCA_900473975.1	PRJEB26976	SAMEA4707915	100.0	0.0	UNIVERSITY OF SOUTHERN CALIFORNIA	2018/07/31	2.126898	60.68377515047736
Synechococcus sp. N32	Parasynechococcus	sp.	N32	GCA_900473895.1	PRJEB26976	SAMEA4707912	100.0	0.0	UNIVERSITY OF SOUTHERN CALIFORNIA	2018/07/31	2.210892	60.93563141030861
Synechococcus sp. N5	Parasynechococcus	sp.	N5	GCA_900473925.1	PRJEB26976	SAMEA4707913	100.0	0.0	UNIVERSITY OF SOUTHERN CALIFORNIA	2018/07/31	2.089511	60.95660659360013
Synechococcus sp. 16_2	Parasynechococcus	sp.	16_2	GCA_008081095.1	PRJNA552566	SAMN12255921	58.29	2.04	Sapelo Island Microbial Carbon Observatory	2019/08/23	1.161341	62.561900423734286
Synechococcus sp. CB0101	Magnicoccus	sudiatlanticus	CB0101	GCA_000179235.2	PRJNA46501	SAMN00010394	100.0	0.54	Gordon and Betty Moore Foundation Marine Microbiology Initiative	2019/04/30	2.789647	64.05903686021924
Synechococcus sp. CB0205	Magnicoccus	indicus	CB0205	GCA_000179255.1	PRJNA46503	SAMN00010406	99.18	0.27	Gordon and Betty Moore Foundation Marine Microbiology Initiative	2010/06/22	2.427308	62.967534404368955
Synechococcus sp. XM-24	Magnicoccus	indicus	XM-24	GCA_003149585.1	PRJNA445564	SAMN08724830	100.0	0.27	Xiamen University	2018/05/23	2.376968	63.26538682893501
Synechococcus sp. PCC 7502	Leptovivax	bogii	PCC 7502	GCA_000317085.1	PRJNA159509	SAMN02261356	99.46	0.0	JGI	2012/12/05	3.583735	40.621139676901336
Synechococcus sp. JA-3-3Ab	Leptococcus	yellowstonii	JA-3-3Ab	GCA_000013205.1	PRJNA16251	SAMN02604048	98.37	1.49	TIGR	2006/02/06	2.932766	60.23733226585415
Synechococcus sp. JA-2-3B'a(2-13)	Leptococcus	springii	JA-2-3-Ba	GCA_000013225.1	PRJNA16252	SAMN02604049	98.64	0.54	TIGR	2006/02/06	3.046682	58.45034040310082
Synechococcus sp. 65AY6Li	Leptococcus	yellowstonii	65AY6Li	GCA_002760345.1	PRJNA209725	SAMN07981244	98.19	1.22	DOE JGI	2017/11/07	2.933219	59.19615957758354
Synechococcus sp. 60AY4M2	Leptococcus	yellowstonii	60AY4M2	GCA_002760375.1	PRJNA210214	SAMN07981243	98.1	0.82	DOE JGI	2017/11/07	3.162818	54.29057252108721
Synechococcus sp. 63AY4M1	Leptococcus	yellowstonii	63AY4M1	GCA_002760395.1	PRJNA210215	SAMN07981242	97.83	0.54	DOE JGI	2017/11/07	3.158777	53.298159382571164
Synechococcus sp. 65AY640	Leptococcus	yellowstonii	65AY640	GCA_002760445.1	PRJNA210216	SAMN07981241	98.37	0.82	DOE JGI	2017/11/07	3.1610080000000003	53.4849959253504
Synechococcus sp. 65AY6A5	Leptococcus	yellowstonii	65AY6A5	GCA_002760415.1	PRJNA210217	SAMN07981246	98.64	1.09	DOE JGI	2017/11/07	2.981827	57.017660648991374
Synechococcus sp. 63AY4M2	Leptococcus	yellowstonii	63AY4M2	GCA_002760475.1	PRJNA210218	SAMN07981245	98.64	0.82	DOE JGI	2017/11/07	3.0939740000000002	54.745288745154284
Synechococcus sp. Lanier	Lacustricoccus	sp.	Lanier	GCA_002151525.1	PRJNA342151	SAMN05915837	74.58	0.0	Universidad Miguel Hernandez	2017/05/19	1.475744	51.40003957325931
Synechococcus lacustris str. Tous	Lacustricoccus	lacustris	TousB	GCA_002006815.1	PRJNA342151	SAMN05915836	91.3	0.0	Universidad Miguel Hernandez	2017/02/24	1.791665	52.64862571965183
Synechococcus lacustris	Lacustricoccus	lacustris	TousA	GCA_003011125.1	PRJNA435996	SAMN08610144	98.55	1.72	Evolutionary Genomics Group	2018/03/19	2.66888	51.39238182308684
Synechococcus sp.	Inmanicoccus	mediterranei	WB6_4_196	GCA_009919765.1	PRJNA495371	SAMN10223114	79.15	2.27	Georgia Institute of Technology	2020/01/23	1.774171	61.68069481464864
Synechococcus sp. RCC307	Inmanicoccus	mediterranei	RCC307	GCA_000063525.1	PRJNA13654	SAMEA3138265	99.64	0.0	Genoscope	2007/05/19	2.224914	60.84347529837109
Synechococcus sp. TMED155	Inmanicoccus	sp.	TMED155	GCA_002171075.2	PRJNA385857	SAMN06972009	73.05	1.16	University of Southern California	2018/11/25	1.6949299999999998	61.844795950275234
Synechococcus sp. TMED169	Inmanicoccus	sp.	TMED169	GCA_002172175.1	PRJNA385857	SAMN06972023	62.32	5.71	Tara Oceans Consortium	2017/06/05	1.5212450000000002	57.88975477322851
Synechococcus sp. TMED185	Inmanicoccus	mediterranei	TMED185	GCA_002172045.1	PRJNA385857	SAMN06972039	60.19	5.3	Tara Oceans Consortium	2017/06/05	1.424566	61.121913621411714
Synechococcus sp. TMED19	Inmanicoccus	sp.	TMED19	GCA_002168155.1	PRJNA385857	SAMN06971873	93.3	4.33	Tara Oceans Consortium	2017/06/05	2.074877	60.1284799050739
Synechococcus sp. MED-G71	Inmanicoccus	sp.	MED-G71	GCA_003331225.1	PRJNA352798	SAMN08905481	88.18	0.41	Universidad Miguel Hernandez	2018/07/20	1.8338279999999998	63.14796153183395
Synechococcus sp. MED-G67	Inmanicoccus	mediterranei	MED-G67	GCA_003331795.1	PRJNA352798	SAMN08905477	81.52	0.27	Universidad Miguel Hernandez	2018/07/20	1.679931	61.6862835437884
Synechococcus sp. PCC 7002	Enugrolinea	euryhalinus	PCC 7002	GCA_000019485.1	PRJNA28247	SAMN01081740	100.0	0.0	Penn State University	2008/03/14	3.409935	49.1870372895671
Synechococcus sp. PCC 8807	Enugrolinea	euryhalinus	PCC 8807	GCA_001693295.1	PRJNA308952	SAMN04422305	100.0	0.0	Pennsylvania State University	2016/07/25	3.3040879999999997	49.370628143076104
Synechococcus sp. PCC 7117	Enugrolinea	euryhalinus	PCC 7117	GCA_001693275.1	PRJNA308952	SAMN04422303	100.0	0.0	Pennsylvania State University	2016/07/25	3.4321010000000003	49.12635146809491
Synechococcus sp. PCC 7003	Enugrolinea	sp.	PCC 7003	GCA_001693255.1	PRJNA308952	SAMN04422302	100.0	0.0	Pennsylvania State University	2016/07/25	3.3450849999999996	49.26149858673248
Synechococcus sp. PCC 73109	Enugrolinea	euryhalinus	PCC 73109	GCA_001521855.1	PRJNA308952	SAMN04422304	99.73	0.0	Pennsylvania State University	2016/01/21	3.2986760000000004	49.34461583980967
Synechococcus sp. NKBG042902	Enugrolinea	euryhalinus	NKBG042902	GCA_000715475.1	PRJDB1723	SAMD00000348	99.46	0.0	Tokyo University Agriculuture and Technology	2014/06/27	3.3194790000000003	49.35494395355416
Synechococcus sp. NKBG15041c	Enugrolinea	sp.	NKBG15041c	GCA_000485815.1	PRJDB1488	SAMD00036772	99.73	0.28	Tokyo university of agriculture and technology	2013/10/22	3.180043	49.25295035318705
Synechococcus sp. NIES-970	Enugrolinea	sp.	NIES-970	GCA_002356215.1	PRJDB4740	SAMD00051107	99.46	0.82	National Institute for Environmental Studies	2017/02/08	3.123859	49.42396567834848
Synechococcus sp. 7002	Enugrolinea	euryhalinus	PCC_7002	GCA_900177825.1	PRJEB20275	SAMN06272774	99.9	0.0	DOE - JOINT GENOME INSTITUTE	2017/05/13	3.4344339999999995	49.16542289064224
Synechococcus sp. OG1	Enugrolinea	euryhalinus	OG1	GCA_900177365.1	PRJEB20449	SAMN06272755	99.73	0.0	DOE - JOINT GENOME INSTITUTE	2017/04/21	3.433936	49.16171996216586
Synechococcus sp. BDU 130192	Enugrolinea	euryhalinus	BDU 130192	GCA_002721235.1	PRJNA412967	SAMN07733358	99.73	0.0	International Centre for Genetic Engineering and Biotechnology, New Delhi, India	2017/10/25	3.257113	49.342868976298945
Synechococcus sp. PCC 11901	Enugrolinea	Euryhalinus	PCC 11901	GCA_005577135.1	PRJNA542803	SAMN11638411	100.0	0.0	Nanyang Technological University	2019/05/22	3.4718129999999996	49.18608807559624
Synechococcus sp. PCC 7335	Coccusdissimilis	mexicanus	PCC 7335	GCA_000155595.1	PRJNA19377	SAMN02436177	98.91	0.68	Gordon and Betty Moore Foundation Microbial Genome Sequencing Project	2008/08/15	5.9735580000000015	48.160309149086686
Synechococcus sp. PCC 7336	Brevicoccus	berkleyi	PCC 7336	GCA_000332275.1	PRJNA158719	SAMN02261338	99.46	2.04	JGI	2013/01/22	5.066637	53.70747894510698
Synechococcus elongatus PCC 11802				GCA_009498715.1	PRJNA510697	SAMN10613228	99.46	0.0	Indo-US Advanced Bioenergy Consortium (IUABC)	2019/11/04	2.760484	54.79303629363547
uncultured Synechococcus sp.				GCA_902527915.1	PRJEB33281	SAMEA6070558	29.08	0.0	WOODS HOLE OCEANOGRAPHIC INSTITUTION	2019/10/28	0.825942	58.533771136472055
uncultured Synechococcus sp.				GCA_902533725.1	PRJEB33281	SAMEA6070846	5.43	0.27	WOODS HOLE OCEANOGRAPHIC INSTITUTION	2019/10/28	0.320662	54.73551590147881
uncultured Synechococcus sp.				GCA_902540675.1	PRJEB33281	SAMEA6068925	14.93	0.09	WOODS HOLE OCEANOGRAPHIC INSTITUTION	2019/10/28	0.507076	55.43626596407639
uncultured Synechococcus sp.				GCA_902548805.1	PRJEB33281	SAMEA6071598	3.08	0.0	WOODS HOLE OCEANOGRAPHIC INSTITUTION	2019/10/28	0.14265999999999998	54.07402215056778
uncultured Synechococcus sp.				GCA_902549675.1	PRJEB33281	SAMEA6071646	24.59	0.0	WOODS HOLE OCEANOGRAPHIC INSTITUTION	2019/10/28	0.737228	56.69073882163998
uncultured Synechococcus sp.				GCA_902560665.1	PRJEB33281	SAMEA6072196	7.79	0.0	WOODS HOLE OCEANOGRAPHIC INSTITUTION	2019/11/05	0.340717	55.45863575929584
uncultured Synechococcus sp.				GCA_902575935.1	PRJEB33281	SAMEA6079541	7.23	0.0	WOODS HOLE OCEANOGRAPHIC INSTITUTION	2019/11/05	0.201704	59.428667750763495
uncultured Synechococcus sp.				GCA_902579345.1	PRJEB33281	SAMEA6073200	2.58	0.0	WOODS HOLE OCEANOGRAPHIC INSTITUTION	2019/11/05	0.20876	52.048764131059585
uncultured Synechococcus sp.				GCA_902582045.1	PRJEB33281	SAMEA6073274	2.17	0.0	WOODS HOLE OCEANOGRAPHIC INSTITUTION	2019/11/05	0.177019	51.43402685587423
uncultured Synechococcus sp.				GCA_902584485.1	PRJEB33281	SAMEA6073445	8.83	0.0	WOODS HOLE OCEANOGRAPHIC INSTITUTION	2019/11/05	0.476846	54.99029036628178
uncultured Synechococcus sp.				GCA_902589915.1	PRJEB33281	SAMEA6073740	8.7	0.0	WOODS HOLE OCEANOGRAPHIC INSTITUTION	2019/11/05	0.311732	53.74488342550653
uncultured Synechococcus sp.				GCA_902592305.1	PRJEB33281	SAMEA6073859	7.25	0.0	WOODS HOLE OCEANOGRAPHIC INSTITUTION	2019/11/05	0.15245699999999998	56.39754160189431
uncultured Synechococcus sp.				GCA_902592665.1	PRJEB33281	SAMEA6076493	22.85	0.0	WOODS HOLE OCEANOGRAPHIC INSTITUTION	2019/11/06	0.927309	50.71362404549077
uncultured Synechococcus sp.				GCA_902596755.1	PRJEB33281	SAMEA6074142	37.64	1.09	WOODS HOLE OCEANOGRAPHIC INSTITUTION	2019/11/06	0.973519	57.78716183248606
uncultured Synechococcus sp.				GCA_902599435.1	PRJEB33281	SAMEA6074274	25.68	0.27	WOODS HOLE OCEANOGRAPHIC INSTITUTION	2019/11/06	0.66288	57.91802437846971
uncultured Synechococcus sp.				GCA_902599585.1	PRJEB33281	SAMEA6074281	48.16	0.0	WOODS HOLE OCEANOGRAPHIC INSTITUTION	2019/11/06	1.227747	58.974120889727274
uncultured Synechococcus sp.				GCA_902612475.1	PRJEB33281	SAMEA6074592	8.38	0.0	WOODS HOLE OCEANOGRAPHIC INSTITUTION	2019/11/05	0.412078	54.88062939540572
uncultured Synechococcus sp.				GCA_902616255.1	PRJEB33281	SAMEA6074780	33.15	0.14	WOODS HOLE OCEANOGRAPHIC INSTITUTION	2019/11/07	0.964025	55.13601825678794
uncultured Synechococcus sp.				GCA_902616995.1	PRJEB33281	SAMEA6074818	14.95	0.0	WOODS HOLE OCEANOGRAPHIC INSTITUTION	2019/11/05	0.526591	57.83406856554708
uncultured Synechococcus sp.				GCA_902618505.1	PRJEB33281	SAMEA6069768	18.25	0.0	WOODS HOLE OCEANOGRAPHIC INSTITUTION	2019/11/07	0.772991	54.406325558771066
uncultured Synechococcus sp.				GCA_902618885.1	PRJEB33281	SAMEA6074921	38.59	0.0	WOODS HOLE OCEANOGRAPHIC INSTITUTION	2019/11/07	0.990183	58.92526936939939
uncultured Synechococcus sp.				GCA_902635365.1	PRJEB33281	SAMEA6076479	47.74	0.27	WOODS HOLE OCEANOGRAPHIC INSTITUTION	2019/11/07	1.460669	52.08729698514859
uncultured Synechococcus sp.				GCA_902635485.1	PRJEB33281	SAMEA6076540	5.71	0.0	WOODS HOLE OCEANOGRAPHIC INSTITUTION	2019/11/05	0.254445	53.99555896166166
Candidatus Synechococcus spongiarum LMB bulk10D			LMB bulk10D	GCA_002017915.1	PRJNA235061	SAMN02745391	27.49	0.27	DOE Joint Genome Institute	2017/03/03	0.565311	59.40889174277522
Candidatus Synechococcus spongiarum LMB bulk10E			LMB bulk10E	GCA_002017955.1	PRJNA235068	SAMN02745393	23.69	0.0	DOE Joint Genome Institute	2017/03/03	0.45545399999999997	59.55617910919654
Neosynechococcus sphagnicola sy1				GCA_000775285.1	PRJNA244289	SAMN02725026	97.06	0.84	Palacky University Olomouc	2014/09/29	4.331368	51.59016735590234
Synechococcus sp. PCC 7002 x Microcystis aeruginosa TAIHU98 coculture				GCA_003228185.1	PRJNA321959	SAMN05013912	99.73	164.75	Institute of Hydrobiology, Chinese Academy of Sciences	2018/06/15	13.154085999999998	59.826034283187745
Synechococcus sp. TMED66			TMED66	GCA_002171685.2	PRJNA385857	SAMN06971920	37.45	0.27	University of Southern California	2018/11/25	0.739722	55.780279618559405
Synechococcus sp. AG-676-E04			AG-676-E04	GCA_003210975.1	PRJNA445865	SAMN08886619	17.93	0.27	Massachusetts Institute of Technology	2018/06/12	0.579549	54.72479462478582
Synechococcus sp. AG-323-A01			AG-323-A01	GCA_003283215.1	PRJNA445865	SAMN08886020	2.67	0.0	Massachusetts Institute of Technology	2018/06/28	0.18650899999999998	49.5348749926277
Synechococcus sp. AG-323-A11			AG-323-A11	GCA_003283205.1	PRJNA445865	SAMN08886021	4.35	0.0	Massachusetts Institute of Technology	2018/06/28	0.23309899999999997	51.28807931393957
Synechococcus sp. AG-323-F11			AG-323-F11	GCA_003283165.1	PRJNA445865	SAMN08886027	3.26	0.0	Massachusetts Institute of Technology	2018/06/28	0.226596	50.56091016611061
Synechococcus sp. AG-323-G20			AG-323-G20	GCA_003283135.1	PRJNA445865	SAMN08886028	7.34	0.0	Massachusetts Institute of Technology	2018/06/28	0.399696	43.980925503382565
Synechococcus sp. AG-323-O22			AG-323-O22	GCA_003283055.1	PRJNA445865	SAMN08886033	1.36	0.0	Massachusetts Institute of Technology	2018/06/28	0.4295020000000001	46.03401148306643
Synechococcus sp. AG-420-M02			AG-420-M02	GCA_003213755.1	PRJNA445865	SAMN08886427	37.32	0.0	Massachusetts Institute of Technology	2018/06/12	0.8900620000000001	59.025551029029444
Synechococcus sp. AG-450-D21			AG-450-D21	GCA_003212155.1	PRJNA445865	SAMN08886533	3.85	0.0	Massachusetts Institute of Technology	2018/06/12	0.23475	52.32417465388711
Synechococcus sp. AG-450-M17			AG-450-M17	GCA_003209555.1	PRJNA445865	SAMN08886534	20.15	0.0	Massachusetts Institute of Technology	2018/06/12	0.790263	56.01110010211791
Synechococcus sp. AG-670-A04			AG-670-A04	GCA_003211565.1	PRJNA445865	SAMN08886579	45.29	0.82	Massachusetts Institute of Technology	2018/06/12	1.1887159999999999	58.52137937068231
Synechococcus sp. AG-670-A19			AG-670-A19	GCA_003209215.1	PRJNA445865	SAMN08886581	47.37	0.41	Massachusetts Institute of Technology	2018/06/12	1.348818	58.47015683361284
Synechococcus sp. AG-670-G20			AG-670-G20	GCA_003211455.1	PRJNA445865	SAMN08886586	31.25	0.27	Massachusetts Institute of Technology	2018/06/12	0.9703950000000001	58.19207642248775
Synechococcus sp. AG-676-A03			AG-676-A03	GCA_003211035.1	PRJNA445865	SAMN08886616	16.81	0.0	Massachusetts Institute of Technology	2018/06/12	0.454271	56.57195814832996
Synechococcus sp. AG-679-B21			AG-679-B21	GCA_003208915.1	PRJNA445865	SAMN08886633	35.43	0.0	Massachusetts Institute of Technology	2018/06/12	1.025533	54.99588994210816
Synechococcus sp. AG-683-A02			AG-683-A02	GCA_003210565.1	PRJNA445865	SAMN08886647	25.12	0.54	Massachusetts Institute of Technology	2018/06/12	0.696769	52.07306869278053
Synechococcus sp. AG-683-A22			AG-683-A22	GCA_003210535.1	PRJNA445865	SAMN08886649	41.12	0.3	Massachusetts Institute of Technology	2018/06/12	1.031668	52.11734782895272
Synechococcus sp. AG-683-F20			AG-683-F20	GCA_003210495.1	PRJNA445865	SAMN08886653	33.06	0.0	Massachusetts Institute of Technology	2018/06/12	0.972807	55.65615790182431
Synechococcus sp. AG-683-B03			AG-683-B03	GCA_003208815.1	PRJNA445865	SAMN08886650	44.47	0.82	Massachusetts Institute of Technology	2018/06/12	1.109525	51.968995741420876
Synechococcus sp. AG-686-A05			AG-686-A05	GCA_003210385.1	PRJNA445865	SAMN08886660	12.09	0.0	Massachusetts Institute of Technology	2018/06/12	0.269552	54.504140203003494
Synechococcus sp. AG-686-C21			AG-686-C21	GCA_003210345.1	PRJNA445865	SAMN08886662	44.57	0.0	Massachusetts Institute of Technology	2018/06/12	1.0539690000000002	52.88523666255839
Synechococcus sp. AG-686-C23			AG-686-C23	GCA_003208755.1	PRJNA445865	SAMN08886663	22.55	0.0	Massachusetts Institute of Technology	2018/06/12	0.569328	53.63024477981059
Synechococcus sp. AG-686-D09			AG-686-D09	GCA_003210335.1	PRJNA445865	SAMN08886664	21.06	0.0	Massachusetts Institute of Technology	2018/06/12	0.7863	51.25753529187334
Synechococcus sp. PNGco_C_binVS15				GCA_007571215.1	PRJNA488959	SAMN10273078	93.34	0.68	Australian Institute of Marine Science	2019/07/29	1.776675	57.01543613772918
Synechococcus sp. PNGco_S_binSS4				GCA_007571085.1	PRJNA488959	SAMN10273084	92.26	0.36	Australian Institute of Marine Science	2019/07/29	1.679809	57.275321182348705
Synechococcus sp. RSCCF101				GCA_008807075.1	PRJNA518028	SAMN10850838	98.91	1.63	King Abdullah University of Science and Technology	2019/10/03	2.9848529999999998	67.98140477939785
Synechococcus sp. MED-G134			MED-G134	GCA_004211895.1	PRJNA352798	SAMN10841305	43.58	0.0	Universidad Miguel Hernandez	2019/02/19	0.7967	61.95832810342663
